# Isolation by distance promotes strain diversification in the wild mouse gut microbiota

**DOI:** 10.1101/2025.09.15.676373

**Authors:** Brian A. Dillard, Jon G. Sanders, Azhar P. Husain, Kelsey M. Yule, Andrew H. Moeller

## Abstract

Bacterial species within the mammalian gut microbiota exhibit considerable strain diversity associated with both geography and host genetic ancestry. However, because geography and host ancestry are typically confounded, disentangling their contributions to the diversification of gut bacterial strains has remained challenging. Here, we show through joint profiling of gut bacterial and mitochondrial genomes from wild-living populations of deer mice (*Peromyscus maniculatus*) sampled across the United States that isolation by distance (IBD) drives gut bacterial strain diversification independently of the effects of host ancestry. Analyses revealed significant IBD in 27 predominant gut bacterial species, including members of the Muribaculaceae and Lachnospiraceae, but limited evidence for co-inheritance of gut bacterial genomes with mitochondria during the diversification of extant mouse populations. Gut bacterial species capable of forming spores exhibited reduced IBD independently of phylogenetic history, indicating that adaptations facilitating bacterial dispersal can mitigate the geographic structuring of strain diversity. These results show that the diversification of gut bacterial strains within rodent species has been mediated by geographic separation of host populations rather than host genealogical divergence.
