## Supplemental Table 1 for "Isolation by distance promotes strain diversification in the wild mouse gut microbiota"

### Sheet: Supplementary Table1
Supplementary Table 1. Metadata for rodent fecal samples sequenced with Illumina NovaSeq.
Sample	Latitude	Longitude	site	host_species	host_individual	NeonBiorepository_catalogNumber	NEON_sampleID	Collection_date	number_host_reads	%Dups	%GC	Median_Read_Length	M_PE_Seq_reads	percent_PE_reads_mapping_to_SGB_reference_set _sentitive local	percent_PE_reads_mapping_to_SGB_reference_set _very_sentitive_local
5D8	37.0816	-119.715	SJER	maniculatus	NEON.MAM.D17.L1741	NEON03ENR	SJER.20180313.L1741.F	2018-03-13	103454	0.074	0.42	82 bp	36.9	0.359	0.523
5C8	37.1017	-119.749	SJER	maniculatus	NEON.MAM.D17.L1523	NEON03ENS	SJER.20180314.L1523.F	2018-03-14	1111791	0.03	0.42	67 bp	31.5	0.278	0.423
5C9	37.0816	-119.715	SJER	maniculatus	NEON.MAM.D17.L1741	NEON03ENT	SJER.20180314.L1741.F	2018-03-14	1738493	0.031	0.46	102 bp	27.6	0.249	0.415
2A1	40.8532	-104.743	CPER	maniculatus	NEON.MAM.D10.R2090	NEON03EG8	CPER.20180410.R2090.F	2018-04-10	331669	0.027	0.44	77 bp	34	0.256	0.4
2A2	40.8532	-104.743	CPER	maniculatus	NEON.MAM.D10.R2090	NEON03EGC	CPER.20180411.R2090.F	2018-04-11	8155002	0.058	0.45	117 bp	26.9	0.409	0.525
2A4	40.8532	-104.743	CPER	megalotis	NEON.MAM.D10.R2094	NEON03EGG	CPER.20180411.R2094.F	2018-04-11	1924331	0.049	0.45	107 bp	33.1	0.385	0.52
2A5	40.8532	-104.743	CPER	maniculatus	NEON.MAM.D10.R2090	NEON03EGH	CPER.20180412.R2090.F	2018-04-12	169018	0.054	0.45	117 bp	29.7	0.465	0.597
2A7	40.8532	-104.743	CPER	megalotis	NEON.MAM.D10.R2094	NEON03EGK	CPER.20180412.R2094.F	2018-04-12	680671	0.091	0.48	141 bp	33.9	0.567	0.679
1C5	47.1361	-99.2499	WOOD	maniculatus	NEON.MAM.D09.L3892	NEON019M5	WOOD.20180516.L3892.F	2018-05-16	1669169	0.06	0.44	97 bp	23.3	0.442	0.586
1C7	47.1455	-99.2346	WOOD	maniculatus	NEON.MAM.D09.L3706	NEON019TV	WOOD.20180517.L3706.F	2018-05-17	1484458	0.026	0.41	67 bp	19.9	0.284	0.436
1H3	45.8275	-121.85	WREF	maniculatus	NEON.MAM.D16.L0826	NEON018VJ	WREF.20180521.L0826.F	2018-05-21	154889	0.029	0.42	77 bp	37	0.279	0.467
5F4	45.8441	-122.004	WREF	gapperi	NEON.MAM.D16.R1128	NEON018VN	WREF.20180521.R1128.F	2018-05-21	549259	0.027	0.44	72 bp	24	0.161	0.327
4F7	37.4275	-80.5006	MLBS	maniculatus	NEON.MAM.D07.R2005	NEON019BY	MLBS.20180522.R2005.F	2018-05-22	1569853	0.04	0.41	82 bp	32.6	0.158	0.534
4G1	37.4275	-80.5006	MLBS	maniculatus	NEON.MAM.D07.R2010	NEON019C2	MLBS.20180522.R2010.F	2018-05-22	3461178	0.048	0.45	127 bp	27.8	0.367	0.514
2B1	40.4684	-103.014	STER	maniculatus	NEON.MAM.D10.L3165	NEON03EJN	STER.20180522.L3165.F	2018-05-22	508567	0.086	0.45	137 bp	31.9	0.475	0.612
2A9	40.4806	-103.021	STER	maniculatus	NEON.MAM.D10.R2098	NEON03EJQ	STER.20180522.R2098.F	2018-05-22	8580349	0.039	0.47	132 bp	27.5	0.326	0.46
4G4	37.3726	-80.5229	MLBS	maniculatus	NEON.MAM.D07.L2235	NEON0198C	MLBS.20180523.L2235.F	2018-05-23	576114	0.038	0.49	141 bp	21.7	0.314	0.493
1D2	46.8005	-100.914	NOGP	maniculatus	NEON.MAM.D09.L4006	NEON019RV	NOGP.20180524.L4006.F	2018-05-24	111966	0.066	0.43	77 bp	39.1	0.382	0.526
4E7	38.8822	-78.17	SCBI	leucopus	NEON.MAM.D02.L2917	NEON03EBH	SCBI.20180605.L2917.F	2018-06-05	2686413	0.043	0.47	112 bp	31.8	0.324	0.479
1D6	47.1205	-99.0569	DCFS	maniculatus	NEON.MAM.D09.L3757	NEON019O5	DCFS.20180605.L3757.F	2018-06-05	1721477	0.074	0.47	137 bp	30.5	0.498	0.603
1E1	47.1205	-99.0569	DCFS	maniculatus	NEON.MAM.D09.L3759	NEON019NW	DCFS.20180606.L3759.F	2018-06-06	3019855	0.112	0.44	112 bp	28.4	0.469	0.584
1E3	47.1205	-99.0569	DCFS	maniculatus	NEON.MAM.D09.L3759	NEON019NJ	DCFS.20180607.L3759.F	2018-06-07	2214239	0.133	0.45	117 bp	43.7	0.523	0.637
2B9	40.8532	-104.743	CPER	megalotis	NEON.MAM.D10.O015I720180607	NEON03EH3	CPER.20180607.O015I720180607.F	2018-06-07	3627461	0.085	0.45	112 bp	40.4	0.365	0.507
4I9	45.7685	-122.3	ABBY	maniculatus	NEON.MAM.D16.L1192	NEON018X1	ABBY.20180608.L1192.F	2018-06-08	1953606	0.039	0.47	137 bp	24.3	0.365	0.512
2H5	40.0554	-105.569	NIWO	maniculatus	NEON.MAM.D13.NR2759	NEON03EHQ	NIWO.20180614.NR2759.F	2018-06-14	438117	0.06	0.34	77 bp	9	0.207	0.341
1H7	45.8418	-121.863	WREF	maniculatus	NEON.MAM.D16.L1189	NEON018VV	WREF.20180614.L1189.F	2018-06-14	4501561	0.042	0.46	132 bp	33	0.297	0.446
1A3	44.0469	-71.3051	BART	leucopus	NEON.MAM.D01.L3812	NEON017WY	BART.20180615.L3812.F	2018-06-15	6736654	0.023	0.41	72 bp	22.7	0.203	0.335
1A4	44.0469	-71.3051	BART	maniculatus	NEON.MAM.D01.L4349	NEON017WU	BART.20180615.L4349.F	2018-06-15	2881647	0.035	0.43	82 bp	40.3	0.285	0.451
1A5	44.0469	-71.3051	BART	gapperi	NEON.MAM.D01.L4353	NEON017WS	BART.20180615.L4353.F	2018-06-15	319262	0.042	0.43	67 bp	27.4	0.255	0.42
1A6	44.0469	-71.3051	BART	leucopus	NEON.MAM.D01.L4354	NEON017WQ	BART.20180615.L4354.F	2018-06-15	3091211	0.036	0.47	122 bp	26.5	0.438	0.589
1H2	45.8441	-122.004	WREF	gapperi	NEON.MAM.D16.R0720	NEON018W8	WREF.20180616.R0720.F	2018-06-16	1175463	0.032	0.47	92 bp	34.3	0.123	0.275
1H9	45.8441	-122.004	WREF	gapperi	NEON.MAM.D16.R0728	NEON018W9	WREF.20180616.R0728.F	2018-06-16	6972028	0.048	0.45	137 bp	31.8	0.254	0.421
5D9	45.8236	-121.997	WREF	gapperi	NEON.MAM.D16.R1093	NEON018WF	WREF.20180616.R1093.F	2018-06-16	1751156	0.041	0.39	67 bp	11.3	0.263	0.397
4I4	37.0352	-119.25	SOAP	maniculatus	NEON.MAM.D17.L2471	NEON019KM	SOAP.20180620.L2471.F	2018-06-20	370892	0.1	0.48	141 bp	30.2	0.587	0.694
4H8	37.0264	-119.282	SOAP	maniculatus	NEON.MAM.D17.R2064	NEON019KR	SOAP.20180620.R2064.F	2018-06-20	1189974	0.051	0.46	117 bp	28.7	0.389	0.511
2C5	40.4736	-103.025	STER	maniculatus	NEON.MAM.D10.R2467	NEON03ELE	STER.20180621.R2467.F	2018-06-21	6147359	0.047	0.47	137 bp	27.9	0.36	0.486
2C3	40.4624	-103.035	STER	megalotis	NEON.MAM.D10.R2473	NEON03ELH	STER.20180621.R2473.F	2018-06-21	325785	0.061	0.44	82 bp	33.6	0.363	0.501
2D2	40.4684	-103.014	STER	maniculatus	NEON.MAM.D10.L3165	NEON03EME	STER.20180622.L3165.F	2018-06-22	3795877	0.037	0.44	87 bp	26.8	0.407	0.548
2C8	40.4624	-103.035	STER	maniculatus	NEON.MAM.D10.L3389	NEON03EMF	STER.20180622.L3389.F	2018-06-22	7051710	0.045	0.42	82 bp	23.1	0.347	0.483
5A3	45.7404	-122.31	ABBY	maniculatus	NEON.MAM.D16.L1186	NEON03EFW	ABBY.20180709.L1186.F	2018-07-09	465731	0.033	0.46	117 bp	30.2	0.334	0.486
4F3	39.0856	-77.9584	BLAN	leucopus	NEON.MAM.D02.L2869	NEON03E9W	BLAN.20180710.L2869.F	2018-07-10	327431	0.086	0.33	87 bp	3.8	0.175	0.364
4F2	39.0895	-77.9581	BLAN	leucopus	NEON.MAM.D02.L2910	NEON03E9X	BLAN.20180710.L2910.F	2018-07-10	640422	0.027	0.44	82 bp	27.6	0.299	0.46
2D7	40.1882	-105.541	RMNP	maniculatus	NEON.MAM.D10.R2902	NEON03EI2	RMNP.20180710.R2902.F	2018-07-10	4332168	0.05	0.48	132 bp	27.7	0.513	0.625
2D8	40.2041	-105.48	RMNP	maniculatus	NEON.MAM.D10.R2387	NEON03EI4	RMNP.20180711.R2387.F	2018-07-11	779633	0.036	0.41	67 bp	22.4	0.222	0.368
2E2	40.2017	-105.482	RMNP	maniculatus	NEON.MAM.D10.R2337	NEON03EI9	RMNP.20180712.R2337.F	2018-07-12	429566	0.074	0.36	62 bp	12.8	0.422	0.582
2E3	40.1977	-105.485	RMNP	maniculatus	NEON.MAM.D10.R2462	NEON03EIA	RMNP.20180712.R2462.F	2018-07-12	16652341	0.056	0.47	127 bp	32.5	0.416	0.529
1A8	44.0429	-71.2751	BART	leucopus	NEON.MAM.D01.L4324	NEON017WE	BART.20180717.L4324.F	2018-07-17	5631409	0.025	0.42	72 bp	26	0.224	0.361
1F7	46.7997	-100.911	NOGP	megalotis	NEON.MAM.D09.L4135	NEON019RD	NOGP.20180717.L4135.F	2018-07-17	220674	0.101	0.37	62 bp	15.6	0.254	0.478
1G2	46.7881	-100.914	NOGP	leucopus	NEON.MAM.D09.R3926	NEON019RB	NOGP.20180717.R3926.F	2018-07-17	4802566	0.079	0.45	117 bp	51.8	0.457	0.582
1G3	46.7881	-100.914	NOGP	leucopus	NEON.MAM.D09.R3928	NEON019RA	NOGP.20180717.R3928.F	2018-07-17	5186903	0.04	0.45	112 bp	49.2	0.314	0.467
1F8	46.7919	-100.919	NOGP	leucopus	NEON.MAM.D09.R4137	NEON019R7	NOGP.20180717.R4137.F	2018-07-17	4001487	0.048	0.43	97 bp	31	0.314	0.478
1F9	46.8104	-100.904	NOGP	megalotis	NEON.MAM.D09.R4143	NEON019R2	NOGP.20180717.R4143.F	2018-07-17	3945704	0.069	0.45	137 bp	26.4	0.41	0.547
2I2	40.0393	-105.547	NIWO	maniculatus	NEON.MAM.D13.NR2929	NEON03EHV	NIWO.20180717.NR2929.F	2018-07-17	6714315	0.044	0.35	72 bp	8.4	0.145	0.279
2H9	40.0393	-105.547	NIWO	gapperi	NEON.MAM.D13.NR2930	NEON03EHW	NIWO.20180717.NR2930.F	2018-07-17	3888565	0.031	0.45	72 bp	24.6	0.191	0.316
4I3	37.0299	-119.283	SOAP	maniculatus	NEON.MAM.D17.R2044	NEON019LO	SOAP.20180717.R2044.F	2018-07-17	444670	0.064	0.46	127 bp	32.5	0.345	0.504
4H2	37.0352	-119.25	SOAP	maniculatus	NEON.MAM.D17.R2445	NEON019CT	SOAP.20180717.R2445.F	2018-07-17	3946755	0.044	0.46	127 bp	26.7	0.397	0.534
5F5	44.0573	-71.3086	BART	maniculatus	NEON.MAM.D01.R4413	NEON017VG	BART.20180718.R4413.F	2018-07-18	718944	0.035	0.42	67 bp	29.3	0.248	0.387
5C3	37.4275	-80.5006	MLBS	maniculatus	NEON.MAM.D07.R2010	NEON03ENK	MLBS.20180718.R2010.F	2018-07-18	819615	0.04	0.43	77 bp	34.5	0.305	0.458
1G4	46.7919	-100.919	NOGP	megalotis	NEON.MAM.D09.R4178	NEON019QR	NOGP.20180718.R4178.F	2018-07-18	3202398	0.11	0.44	127 bp	27.3	0.302	0.498
2I4	40.0393	-105.547	NIWO	maniculatus	NEON.MAM.D13.NR2929	NEON03EHZ	NIWO.20180718.NR2929.F	2018-07-18	2877665	0.03	0.44	72 bp	32.8	0.255	0.387
2I3	40.038	-105.564	NIWO	gapperi	NEON.MAM.D13.NR2933	NEON03EI0	NIWO.20180718.NR2933.F	2018-07-18	1000212	0.02	0.45	77 bp	25.2	0.101	0.257
4H6	37.0299	-119.283	SOAP	megalotis	NEON.MAM.D17.R1750	NEON019D7	SOAP.20180718.R1750.F	2018-07-18	339917	0.052	0.48	127 bp	25.2	0.399	0.547
1B2	44.0573	-71.3086	BART	maniculatus	NEON.MAM.D01.L3546	NEON017VB	BART.20180719.L3546.F	2018-07-19	8718636	0.036	0.46	102 bp	24.7	0.395	0.547
1B3	44.0429	-71.2751	BART	gapperi	NEON.MAM.D01.R3170	NEON017VA	BART.20180719.R3170.F	2018-07-19	232342	0.026	0.45	77 bp	9.7	0.181	0.356
1G7	46.8005	-100.914	NOGP	maniculatus	NEON.MAM.D09.L3733	NEON019MB	NOGP.20180719.L3733.F	2018-07-19	454716	0.037	0.4	87 bp	31.3	0.217	0.346
4H5	37.0264	-119.282	SOAP	megalotis	NEON.MAM.D17.L2151	NEON019E1	SOAP.20180719.L2151.F	2018-07-19	96956	0.067	0.4	67 bp	23.8	0.365	0.537
4H7	37.0352	-119.25	SOAP	megalotis	NEON.MAM.D17.L2162	NEON019E3	SOAP.20180719.L2162.F	2018-07-19	1313394	0.081	0.45	137 bp	24.4	0.482	0.584
1B6	44.0469	-71.3051	BART	leucopus	NEON.MAM.D01.L4354	NEON017UX	BART.20180720.L4354.F	2018-07-20	512216	0.042	0.48	141 bp	28.7	0.446	0.599
1B7	44.0469	-71.3051	BART	gapperi	NEON.MAM.D01.R3534	NEON017UT	BART.20180720.R3534.F	2018-07-20	437503	0.039	0.46	92 bp	25.8	0.241	0.393
2E7	40.8532	-104.743	CPER	megalotis	NEON.MAM.D10.R3689	NEON03EHF	CPER.20180803.R3689.F	2018-08-03	670260	0.057	0.45	107 bp	19.6	0.424	0.564
5A9	45.7497	-122.317	ABBY	maniculatus	NEON.MAM.D16.L0774	NEON03EG2	ABBY.20180803.L0774.F	2018-08-03	3018367	0.058	0.45	112 bp	39.9	0.337	0.481
5B2	45.7685	-122.3	ABBY	maniculatus	NEON.MAM.D16.L1042	NEON03EG4	ABBY.20180804.L1042.F	2018-08-04	113117	0.05	0.46	87 bp	28.6	0.495	0.643
5B5	45.7464	-122.381	ABBY	maniculatus	NEON.MAM.D16.L1121	NEON03EG7	ABBY.20180804.L1121.F	2018-08-04	718742	0.149	0.43	107 bp	36.8	0.579	0.696
1B9	44.0429	-71.2751	BART	leucopus	NEON.MAM.D01.L4324	NEON0181Z	BART.20180814.L4324.F	2018-08-14	9330610	0.068	0.45	82 bp	41	0.241	0.34
2F8	40.8131	-104.699	CPER	megalotis	NEON.MAM.D10.R3677	NEON03EHM	CPER.20180831.R3677.F	2018-08-31	832234	0.081	0.46	107 bp	41.3	0.503	0.622
4E4	38.8864	-78.1464	SCBI	leucopus	NEON.MAM.D02.810559	NEON03ECP	SCBI.20180905.810559.F	2018-09-05	840607	0.1	0.36	77 bp	34.9	0.296	0.476
4E2	38.8864	-78.1464	SCBI	leucopus	NEON.MAM.D02.L2804	NEON03ECQ	SCBI.20180905.L2804.F	2018-09-05	156208	0.057	0.44	112 bp	25.2	0.308	0.475
1I1	39.0895	-77.9581	BLAN	leucopus	NEON.MAM.D02.979197	NEON018HE	BLAN.20180911.979197.F	2018-09-11	2831122	0.031	0.48	102 bp	37.8	0.19	0.349
1I3	39.0895	-77.9581	BLAN	leucopus	NEON.MAM.D02.L3033	NEON018HG	BLAN.20180911.L3033.F	2018-09-11	221214	0.047	0.45	97 bp	29.1	0.279	0.48
1G8	47.143	-99.2126	WOOD	maniculatus	NEON.MAM.D09.L3708	NEON019SN	WOOD.20180911.L3708.F	2018-09-11	6733667	0.042	0.42	92 bp	42.3	0.207	0.347
2G4	40.1882	-105.541	RMNP	maniculatus	NEON.MAM.D10.L3192	NEON03EJD	RMNP.20180911.L3192.F	2018-09-11	589190	0.06	0.34	72 bp	4.6	0.382	0.534
2G3	40.1624	-105.533	RMNP	gapperi	NEON.MAM.D10.R2941	NEON03EJE	RMNP.20180911.R2941.F	2018-09-11	2370061	0.045	0.44	102 bp	34.5	0.204	0.351
4H3	37.0352	-119.25	SOAP	megalotis	NEON.MAM.D17.L2162	NEON019FD	SOAP.20180912.L2162.F	2018-09-12	4587766	0.056	0.44	137 bp	25.5	0.301	0.444
1E7	46.8005	-100.914	NOGP	maniculatus	NEON.MAM.D09.L4217	NEON019QA	NOGP.20180917.L4217.F	2018-09-17	4018190	0.036	0.46	127 bp	36.2	0.306	0.463
1E9	46.7919	-100.919	NOGP	leucopus	NEON.MAM.D09.R4138	NEON019Q4	NOGP.20180917.R4138.F	2018-09-17	788812	0.031	0.47	137 bp	22.3	0.272	0.458
1F2	46.8104	-100.904	NOGP	megalotis	NEON.MAM.D09.L4247	NEON019P7	NOGP.20180919.L4247.F	2018-09-19	2221847	0.112	0.42	137 bp	21.4	0.409	0.563
5E7	37.1017	-119.749	SJER	megalotis	NEON.MAM.D17.R2484	NEON019CM	SJER.20181108.R2484.F	2018-11-08	2895617	0.099	0.48	132 bp	27.6	0.566	0.673
5E9	37.0926	-119.745	SJER	megalotis	NEON.MAM.D17.R2261	NEON019DW	SJER.20190204.R2261.F	2019-02-04	663124	0.068	0.45	107 bp	40.8	0.512	0.64
5F1	37.0926	-119.745	SJER	megalotis	NEON.MAM.D17.R2263	NEON019E0	SJER.20190204.R2263.F	2019-02-04	318952	0.082	0.46	132 bp	27.4	0.433	0.548
5E6	37.0926	-119.745	SJER	megalotis	NEON.MAM.D17.R2261	NEON019G4	SJER.20190206.R2261.F	2019-02-06	1104474	0.055	0.47	112 bp	24	0.519	0.64
5E2	37.1148	-119.752	SJER	maniculatus	NEON.MAM.D17.R2005	NEON019GG	SJER.20190207.R2005.F	2019-02-07	233157	0.108	0.27	77 bp	8.5	0.24	0.348
5G3	45.8303	-122.017	WREF	maniculatus	NEON.MAM.D16.R1421	NEON01BKJ	WREF.20190906.R1421.F	2019-09-06	4207877	0.089	0.47	137 bp	37.9	0.46	0.583
5G4	45.8303	-122.017	WREF	maniculatus	NEON.MAM.D16.R1430	NEON01BK4	WREF.20190907.R1430.F	2019-09-07	21383849	0.039	0.43	102 bp	29.8	0.343	0.472
5G5	45.8303	-122.017	WREF	maniculatus	NEON.MAM.D16.R2323	NEON01BJH	WREF.20190908.R2323.F	2019-09-08	190824	0.032	0.48	112 bp	28.5	0.272	0.423
