## Supplemental Table 4 for "Isolation by distance promotes strain diversification in the wild mouse gut microbiota"

### Sheet: Supplementary Table 4
Supplementary Table 4. Results from functional analyses.
Trait	correlation coef	std_error	t_value	p_value	FDR		permutation lm PIC_Sporulation_MRM
Esculin_hydrolysis	-9.43734e-07	7.36729e-07	-1.28098	0.202871	0.815778		Resampling test using freedman_lane to handle nuisance variables and 1e+05 permutations.
Casein_hydrolysis	3.973e-07	5.73632e-07	0.692603	0.490005	0.815778			Estimate	Std. Error	t value	parametric Pr(>|t|)	resampled Pr(<t)	resampled Pr(>t)	resampled Pr(>|t|)
Colistin_Polymyxin_susceptible	6.37971e-07	7.98155e-07	0.799307	0.42582	0.815778		pic_geo	-128553	75642	-1.699	0.09331	0.0327	0.9673	0.09188
Salicin	3.45837e-07	5.9125e-07	0.584926	0.559785	0.863668
Catalase	8.3149e-07	1.20865e-06	0.687949	0.49292	0.815778
Maltose	8.94072e-09	6.85899e-07	0.013035	0.989623	0.989623
Pyrrolidonyl_beta_naphthylamide	9.06581e-07	1.12336e-06	0.807024	0.421379	0.815778
D_Xylose	-3.53075e-08	5.49423e-07	-0.0642628	0.948877	0.989623
Starch_hydrolysis	-1.75428e-07	6.85697e-07	-0.255839	0.798548	0.937426
Bacillus_or_coccobacillus	-2.50519e-07	1.68924e-06	-0.148302	0.882373	0.972411
Growth_on_ordinary_blood_agar	9.43644e-08	2.05974e-06	0.0458138	0.963541	0.989623
Nitrate_to_nitrite	6.87937e-07	1.46832e-06	0.468521	0.640331	0.878933
Glucose_fermenter	3.63786e-07	1.12612e-06	0.323042	0.747271	0.920683
Beta_hemolysis	-2.25484e-06	2.89199e-06	-0.779684	0.437236	0.815778
Tartrate_utilization	-1.01383e-06	9.98497e-07	-1.01536	0.312145	0.815778
Citrate	-5.03417e-07	5.41096e-07	-0.930366	0.3542	0.815778
D_Mannose	2.89501e-07	5.56304e-07	0.520401	0.60382	0.878933
Lysine_decarboxylase	-1.66188e-06	2.05371e-06	-0.80921	0.420126	0.815778
D_Mannitol	-1.37777e-06	7.89695e-07	-1.74469	0.0838066	0.815778
Melibiose	-1.84773e-07	9.56094e-07	-0.193258	0.84711	0.972411
Coccus	9.2518e-07	2.89857e-06	0.319185	0.750186	0.920683
Growth_at_42C	-9.93778e-07	9.51592e-07	-1.04433	0.298601	0.815778
Gas_from_glucose	7.17535e-07	1.0567e-06	0.679032	0.498531	0.815778
Spore_formation	-1.19075e-06	5.92112e-07	-2.01102	0.0467467	0.815778
Arginine_dihydrolase	-7.1771e-07	1.00081e-06	-0.71713	0.4748	0.815778
Bile_susceptible	6.87922e-07	5.41852e-07	1.26957	0.206892	0.815778
Oxidase	1.46906e-06	1.68365e-06	0.872547	0.384794	0.815778
Hydrogen_sulfide	1.11665e-06	8.44554e-07	1.32218	0.188826	0.815778
Coagulase_production	2.85523e-08	1.68941e-06	0.0169008	0.986546	0.989623
Lactose	-1.1236e-06	7.93313e-07	-1.41634	0.159475	0.815778
Trehalose	3.91221e-07	6.62997e-07	0.59008	0.556336	0.863668
DNase	-5.62236e-07	6.61888e-07	-0.849442	0.397464	0.815778
Malonate	-2.134e-06	1.45575e-06	-1.46591	0.145499	0.815778
Urea_hydrolysis	7.41267e-07	8.2134e-07	0.902509	0.368741	0.815778
Indole	6.977e-07	1.00094e-06	0.697048	0.48723	0.815778
Sucrose	-4.22086e-08	5.59369e-07	-0.0754575	0.939987	0.989623
Alkaline_phosphatase	2.46588e-07	5.43722e-07	0.453518	0.651061	0.878933
Voges_Proskauer	3.45305e-07	2.0595e-06	0.167665	0.867152	0.972411
D_Sorbitol	-3.50751e-06	2.88073e-06	-1.21758	0.225966	0.815778
L_Rhamnose	-4.34254e-07	6.27725e-07	-0.691789	0.490514	0.815778
Lipase	-5.14687e-06	2.85846e-06	-1.80058	0.0744852	0.815778
Capnophilic	1.46906e-06	1.68365e-06	0.872547	0.384794	0.815778
Gram_negative	5.85871e-07	5.40348e-07	1.08425	0.280604	0.815778
Facultative	4.10347e-06	2.0226e-06	2.02881	0.0448709	0.815778
Motile	-4.56434e-07	5.4405e-07	-0.838955	0.403298	0.815778
ONPG_beta_galactosidase	-8.02049e-07	7.75288e-07	-1.03452	0.303143	0.815778
Glycerol	-1.72138e-06	1.68149e-06	-1.02372	0.308193	0.815778
Gelatin_hydrolysis	2.6248e-07	5.78205e-07	0.453956	0.650747	0.878933
L_Arabinose	2.12335e-07	5.454e-07	0.38932	0.697786	0.919035
Anaerobe	-2.91104e-07	1.00274e-06	-0.290308	0.772123	0.926547
Growth_in_KCN	1.00538e-06	2.05755e-06	0.488631	0.626067	0.878933
Growth_in_6.5_NaCl	-5.46148e-07	1.68862e-06	-0.323429	0.746979	0.920683
Raffinose	-6.70605e-07	5.45734e-07	-1.22881	0.221741	0.815778
Gram_positive	-4.70785e-07	5.42388e-07	-0.867985	0.387275	0.815778
