## Supplemental Table 5 for "Isolation by distance promotes strain diversification in the wild mouse gut microbiota"

### Sheet: Supplementary Table 5
Supplementary Table 5. Results from SGB genetic distance analyses in sympatric hosts.
genome	comparison	meanANI	n_SGB	p_value	permutations	p_adjust		Mean of means permutation T-test
1A6_1A6_bin.5	man_man	0.00687452	2	0.170717	9999	0.550088		group 1	group1_mean_ANI	group2	group2_mean_ANI	p-value	permutations
1A6_1A6_bin.5	man_leu	0.00929857	7	0.915992	9999	0.933333		man_man	0.0128642	man_leu	0.0128495	0.993	9999
1A6_1A6_bin.5	man_meg	0.0093973	2	NA	NA	NA		man_man	0.0128642	man_meg	0.0171512	0.0176	9999
1B2_74	man_man	0.00777899	8	0.854185	9999	0.990855		man_leu	0.0128495	man_meg	0.0171512	0.0202	9999
1B2_74	man_leu	0.00831083	12	0.209321	9999	0.303515
1B2_74	man_meg	0.0118024	10	NA	NA	NA
1C5_35	man_man	0.00980003	4	0.285714	5040	0.753247
1C5_35	man_leu	0.00808982	3	0.1	120	0.18125
1C5_35	man_meg	0.0121464	2	NA	NA	NA
1F9_1F9_bin.6	man_man	0.0126619	4	0.914286	5040	0.9994
1F9_1F9_bin.6	man_leu	0.0114864	3	0.9	120	0.933333
1F9_1F9_bin.6	man_meg	0.0119417	2	NA	NA	NA
1G2_1G2_bin.61	man_man	0.0108864	11	0.70197	9999	0.925324
1G2_1G2_bin.61	man_leu	0.0116434	4	0.0666667	720	0.156393
1G2_1G2_bin.61	man_meg	0.02167	2	NA	NA	NA
1G2_27_sub	man_man	0.0171783	12	0.626863	9999	0.920635
1G2_27_sub	man_leu	0.0156175	5	0.383038	9999	0.504348
1G2_27_sub	man_meg	0.0120814	7	NA	NA	NA
1G2_86	man_man	0.0140905	4	0.0666667	720	0.386667
1G2_86	man_leu	0.0109735	2	0.1	120	0.18125
1G2_86	man_meg	0.0138725	3	NA	NA	NA
1G2_8_sub	man_man	0.0107844	19	0.0135014	9999	0.0978848
1G2_8_sub	man_leu	0.00892626	3	0.00010001	9999	0.00145015
1G2_8_sub	man_meg	0.0130434	7	NA	NA	NA
1H7_1H7_bin.22	man_man	0.016572	2	0.666667	24	0.920635
1H7_1H7_bin.22	man_leu	0.0221512	2	0.0416667	24	0.120833
1H7_1H7_bin.22	man_meg	0.0301321	2	NA	NA	NA
2A2_51	man_man	0.0131614	10	0.360036	9999	0.870087
2A2_51	man_leu	0.0123307	8	0.106511	9999	0.181695
2A2_51	man_meg	0.0138982	21	NA	NA	NA
2A5_2A5_bin.36_sub	man_man	0.0239373	13	0.987899	9999	0.9994
2A5_2A5_bin.36_sub	man_leu	0.0238939	12	0.00240024	9999	0.00994385
2A5_2A5_bin.36_sub	man_meg	0.0366003	6	NA	NA	NA
2A7_14	man_man	0.0112768	3	0.8	720	0.966667
2A7_14	man_leu	0.0108639	3	0.0309031	9999	0.0995766
2A7_14	man_meg	0.0150947	8	NA	NA	NA
2A7_25	man_man	0.010965	18	0.154215	9999	0.550088
2A7_25	man_leu	0.0123397	6	0.375138	9999	0.504348
2A7_25	man_meg	0.0117867	9	NA	NA	NA
2A9_25	man_man	0.0136868	37	0.431343	9999	0.877241
2A9_25	man_leu	0.0166012	10	0.831183	9999	0.933333
2A9_25	man_meg	0.016013	11	NA	NA	NA
2A9_74	man_man	0.0109644	5	0.453745	9999	0.877241
2A9_74	man_leu	0.00867885	4	0.00138889	720	0.00805556
2A9_74	man_meg	0.0284957	2	NA	NA	NA
2B1_74	man_man	0.0140542	4	0.40434	9999	0.877241
2B1_74	man_leu	0.0172488	4	0.933333	720	0.933333
2B1_74	man_meg	0.0161324	2	NA	NA	NA
2C5_0	man_man	0.0194186	7	0.640364	9999	0.920635
2C5_0	man_leu	0.0212997	7	0.193019	9999	0.294608
2C5_0	man_meg	0.0315021	2	NA	NA	NA
2C5_2C5_bin.004	man_man	0.00509457	18	0.00340034	9999	0.0493049
2C5_2C5_bin.004	man_leu	0.0078673	3	0.4	720	0.504348
2C5_2C5_bin.004	man_meg	0.0076646	3	NA	NA	NA
2C5_2C5_bin.39	man_man	0.0150094	4	0.2	720	0.58
2C5_2C5_bin.39	man_leu	0.0126282	2	0.666667	24	0.805556
2C5_2C5_bin.39	man_meg	0.0135752	2	NA	NA	NA
2D7_2D7_bin.55	man_man	0.00714232	22	0.00220022	9999	0.0493049
2D7_2D7_bin.55	man_leu	0.00394929	9	0.00010001	9999	0.00145015
2D7_2D7_bin.55	man_meg	0.00981739	28	NA	NA	NA
2D7_77	man_man	0.0133887	6	0.545555	9999	0.878949
2D7_77	man_leu	0.0152931	9	0.161216	9999	0.259737
2D7_77	man_meg	0.0200095	6	NA	NA	NA
2E3_59	man_man	0.0114887	10	0.145115	9999	0.550088
2E3_59	man_leu	0.0084406	2	0.00138889	720	0.00805556
2E3_59	man_meg	0.0140675	4	NA	NA	NA
2F8_6	man_man	0.0184225	7	0.9994	9999	0.9994
2F8_6	man_leu	0.0184377	6	0.0146015	9999	0.0529303
2F8_6	man_meg	0.00895196	4	NA	NA	NA
4H7_4H7_bin.2	man_man	0.0214203	14	0.526853	9999	0.878949
4H7_4H7_bin.2	man_leu	0.0199028	5	0.0521052	9999	0.137368
4H7_4H7_bin.2	man_meg	0.0276409	12	NA	NA	NA
4H7_6	man_man	0.0168443	20	0.755676	9999	0.952808
4H7_6	man_leu	0.0171621	11	0.860686	9999	0.933333
4H7_6	man_meg	0.017327	25	NA	NA	NA
4I3_4I3_bin.2	man_man	0.00891412	2	0.1	120	0.483333
4I3_4I3_bin.2	man_leu	0.0123447	3	0.1	120	0.18125
4I3_4I3_bin.2	man_meg	0.0151095	2	NA	NA	NA
4I4_4I4_bin.17	man_man	0.00375119	9	0.484448	9999	0.878063
4I4_4I4_bin.17	man_leu	0.00352167	4	0.070107	9999	0.156393
4I4_4I4_bin.17	man_meg	0.009196	11	NA	NA	NA
5B5_81	man_man	0.00974476	20	0.00760076	9999	0.073474
5B5_81	man_leu	0.00519534	6	0.00170017	9999	0.00821749
5B5_81	man_meg	0.0127998	28	NA	NA	NA
5G5_5G5_bin.46	man_man	0.0177488	8	0.972797	9999	0.9994
5G5_5G5_bin.46	man_leu	0.0181388	4	0.00138889	720	0.00805556
5G5_5G5_bin.46	man_meg	0.0356138	2	NA	NA	NA
